# Robust identification of regulatory variants (eQTLs) using a differential expression framework developed for RNA-sequencing

**DOI:** 10.1101/2022.11.18.517114

**Authors:** Mackenzie A. Marrella, Fernando H. Biase

## Abstract

**Background:** A gap currently exists between genetic variants and the underlying cell and tissue biology of a trait, and expression quantitative trait loci (eQTL) studies provide important information to help close that gap. However, two concerns that arise with eQTL analyses using RNA-sequencing data are normalization of data across samples and the data not following a normal distribution. Multiple pipelines have been suggested to address this. For instance, the most recent analysis of the human and farm Genotype-Tissue Expression (GTEx) project proposes using trimmed means of M-values (TMM) to normalize the data followed by an inverse normal transformation.

**Results:** In this study, we reasoned that eQTL analysis could be carried out using the same framework used for differential gene expression (DGE), which uses a negative binomial model, a statistical test feasible for count data. Using the GTEx framework, we identified 38 significant eQTLs (P<5×10^-8^) following the ANOVA model and 15 significant eQTLs (P<5×10^-8^) following the additive model. Using a differential gene expression framework, we identified 2,471 and nine significant eQTLs (P<5×10^-8^) following an analytical framework equivalent to the ANOVA and additive model, respectively. When we compared the two approaches, there was no overlap of significant eQTLs between the two frameworks. Because we defined specific contrasts, we identified trans eQTLs that more closely resembled what we expect from genetic variants showing complete dominance between alleles. Yet, these were not identified by the GTEx framework.

**Conclusions:** Our results show that transforming RNA-sequencing data to fit a normal distribution prior to eQTL analysis is not required when the DGE framework is employed, thus this may be more suitable for finding genes whose expression are impacted by genetic variants. Our approach detected biologically relevant variants that otherwise would not have been identified due to data transformation to fit a normal distribution.
