## Additional file 2 for "Robust identification of regulatory variants (eQTLs) using a differential expression framework developed for RNA-sequencing"

### Sheet: SNP_consequence_table_compariso
Distribution of the SNPs based on presence in the database and predicted consequence of the variant.
All SNPs					eQTL ANOVA GTEx framework						eQTL ANOVA edger framework
SNPs	Consequence	N	percentage			Consequence	N	percentage			Consequence	N	percentage
SNPdb	3_prime_UTR_variant	1553	22.02		SNPdb	3_prime_UTR_variant	6	25		SNPdb	intron_variant	6	22.22
SNPdb	intron_variant	1330	18.86		SNPdb	intergenic_variant	6	25		SNPdb	downstream_gene_variant	5	18.52
SNPdb	downstream_gene_variant	1287	18.25		SNPdb	synonymous_variant	4	16.67		SNPdb	missense_variant	5	18.52
SNPdb	intergenic_variant	1190	16.87		SNPdb	downstream_gene_variant	3	12.5		SNPdb	3_prime_UTR_variant	4	14.81
SNPdb	synonymous_variant	857	12.15		SNPdb	intron_variant	3	12.5		SNPdb	intergenic_variant	4	14.81
SNPdb	missense_variant	483	6.85		SNPdb	upstream_gene_variant	1	4.17		SNPdb	synonymous_variant	2	7.41
SNPdb	upstream_gene_variant	127	1.8		putative_new	synonymous_variant	1	4.17		putative_new	synonymous_variant	1	3.7
SNPdb	non_coding_transcript_exon_variant	92	1.3		-	-	-	-		-	-	-	-
SNPdb	5_prime_UTR_variant	54	0.77		-	-	-	-		-	-	-	-
SNPdb	intron_variant,non_coding_transcript_variant	25	0.35		-	-	-	-		-	-	-	-
SNPdb	splice_region_variant,synonymous_variant	23	0.33		-	-	-	-		-	-	-	-
SNPdb	splice_polypyrimidine_tract_variant,intron_variant	13	0.18		-	-	-	-		-	-	-	-
SNPdb	missense_variant,splice_region_variant	4	0.06		-	-	-	-		-	-	-	-
SNPdb	stop_gained	3	0.04		-	-	-	-		-	-	-	-
SNPdb	splice_acceptor_variant	2	0.03		-	-	-	-		-	-	-	-
SNPdb	splice_polypyrimidine_tract_variant,splice_region_variant,intron_variant	2	0.03		-	-	-	-		-	-	-	-
SNPdb	missense_variant,splice_donor_region_variant	1	0.01		-	-	-	-		-	-	-	-
SNPdb	splice_donor_region_variant,intron_variant	1	0.01		-	-	-	-		-	-	-	-
SNPdb	splice_donor_variant	1	0.01		-	-	-	-		-	-	-	-
SNPdb	splice_polypyrimidine_tract_variant,splice_region_variant,non_coding_transcript_exon_variant	1	0.01		-	-	-	-		-	-	-	-
SNPdb	splice_region_variant,5_prime_UTR_variant	1	0.01		-	-	-	-		-	-	-	-
SNPdb	stop_lost	1	0.01		-	-	-	-		-	-	-	-
SNPdb	stop_lost,splice_region_variant	1	0.01		-	-	-	-		-	-	-	-
SNPdb	stop_retained_variant	1	0.01		-	-	-	-		-	-	-	-
putative_new	intergenic_variant	96	32.65		-	-	-	-		-	-	-	-
putative_new	intron_variant	68	23.13		-	-	-	-		-	-	-	-
putative_new	downstream_gene_variant	37	12.59		-	-	-	-		-	-	-	-
putative_new	3_prime_UTR_variant	32	10.88		-	-	-	-		-	-	-	-
putative_new	missense_variant	21	7.14		-	-	-	-		-	-	-	-
putative_new	synonymous_variant	20	6.8		-	-	-	-		-	-	-	-
putative_new	upstream_gene_variant	7	2.38		-	-	-	-		-	-	-	-
putative_new	5_prime_UTR_variant	6	2.04		-	-	-	-		-	-	-	-
putative_new	non_coding_transcript_exon_variant	4	1.36		-	-	-	-		-	-	-	-
putative_new	intron_variant,non_coding_transcript_variant	1	0.34		-	-	-	-		-	-	-	-
putative_new	missense_variant,splice_region_variant	1	0.34		-	-	-	-		-	-	-	-
putative_new	splice_polypyrimidine_tract_variant,splice_region_variant,intron_variant	1	0.34		-	-	-	-		-	-	-	-
