## Additional file 5 for "Robust identification of regulatory variants (eQTLs) using a differential expression framework developed for RNA-sequencing"

### Sheet: Supplementary_table_3
Annotated results of eQTL analysis using the GTEx framework and additive model.
		Statistics																									SNP related data
beta	t.stat	p.value		SNP	gene	CHROM	POS	SL220764.x	SL220765.x	SL220766.x	SL220767.x	SL220768.x	SL220769.x	SL220770.x	SL220771.x	SL220772.x	SL220773.x	SL220774.x	SL220775.x	SL253803.x	SL253804.x	SL253805.x	SL253806.x	SL253807.x	SL253808.x	SL253809.x	SL253810.x	SL253811.x	SL253812.x	SL253813.x	SL253814.x	SL297951.x	SL297952.x	SL297953	SL297954.x	SL297955.x	SL297956.x	SL297957.x	SL297958.x	SL297959.x	SL297960.x	SL297961.x	SL297962.x	SL297963.x	SL297964.x	SL297965.x	SL297966.x	SL297967.x	SL297968.x
-1.26155	-8.00595	9.29416e-10		21:56676553	ENSBTAG00000047531	21	56676553	C/C	C/C	C/C	C/C	C/C	C/C	C/T	<NA>	<NA>	C/T	<NA>	C/C	C/T	C/T	T/T	T/T	T/T	C/T	T/T	T/T	C/C	C/T	T/T	<NA>	C/T	<NA>	<NA>	C/T	C/T	<NA>	<NA>	<NA>	T/T	<NA>	<NA>	<NA>	<NA>	<NA>	<NA>	<NA>	<NA>	C/T
-1.09626	-7.45171	5.17987e-09		17:63027414	ENSBTAG00000004066	17	63027414	<NA>	G/G	<NA>	A/G	<NA>	<NA>	<NA>	G/G	G/G	G/G	G/G	G/G	A/G	<NA>	A/G	A/G	A/G	<NA>	G/G	<NA>	G/G	A/G	G/G	A/G	A/G	A/A	<NA>	A/G	A/A	A/A	A/A	A/G	A/A	A/G	G/G	A/A	<NA>	A/A	A/G	A/G	A/A	G/G
-1.1123	-7.29467	8.47102e-09		21:56676535	ENSBTAG00000047531	21	56676535	C/C	C/C	C/C	C/C	C/C	C/C	C/T	<NA>	<NA>	C/T	<NA>	C/C	C/T	C/T	T/T	T/T	T/T	C/T	T/T	T/T	C/C	C/T	T/T	C/C	C/T	<NA>	<NA>	C/T	C/T	<NA>	<NA>	T/T	T/T	C/C	<NA>	<NA>	C/T	<NA>	<NA>	<NA>	<NA>	C/T
-1.1123	-7.29467	8.47102e-09		21:56676541	ENSBTAG00000047531	21	56676541	G/G	G/G	G/G	G/G	G/G	G/G	G/T	<NA>	<NA>	G/T	<NA>	G/G	G/T	G/T	T/T	T/T	T/T	G/T	T/T	T/T	G/G	G/T	T/T	G/G	G/T	<NA>	<NA>	G/T	G/T	<NA>	<NA>	T/T	T/T	G/G	<NA>	<NA>	G/T	<NA>	<NA>	<NA>	<NA>	G/T
-1.16533	-7.28999	8.59651e-09		3:54210187	ENSBTAG00000037634	3	54210187	C/C	C/G	C/G	G/G	C/G	G/G	C/G	G/G	<NA>	G/G	G/G	C/C	C/C	G/G	C/G	C/C	C/C	C/G	C/G	C/G	C/G	C/G	C/C	C/G	G/G	G/G	<NA>	G/G	G/G	<NA>	<NA>	C/G	C/G	C/G	C/G	<NA>	C/G	<NA>	G/G	<NA>	<NA>	C/G
1.16571	7.24637	9.85866e-09		29:40879481	ENSBTAG00000054736	29	40879481	G/A	G/A	G/A	G/G	G/G	G/A	G/G	G/A	G/A	G/G	G/A	G/G	G/A	G/A	G/A	A/A	G/A	A/A	A/A	A/A	G/A	A/A	G/A	A/A	G/A	<NA>	<NA>	G/A	A/A	<NA>	A/A	<NA>	G/A	A/A	A/A	<NA>	G/A	A/A	A/A	<NA>	<NA>	A/A
1.16571	7.24637	9.85866e-09		29:40879481	ENSBTAG00000054736	29	40879481	G/A	G/A	G/A	G/G	G/G	G/A	G/G	G/A	G/A	G/G	G/A	G/G	G/A	G/A	G/A	A/A	G/A	A/A	A/A	A/A	G/A	A/A	G/A	A/A	G/A	<NA>	<NA>	G/A	A/A	<NA>	A/A	<NA>	G/A	A/A	A/A	<NA>	G/A	A/A	A/A	<NA>	<NA>	A/A
-1.20929	-7.20864	1.11002e-08		21:56676553	ENSBTAG00000017060	21	56676553	C/C	C/C	C/C	C/C	C/C	C/C	C/T	<NA>	<NA>	C/T	<NA>	C/C	C/T	C/T	T/T	T/T	T/T	C/T	T/T	T/T	C/C	C/T	T/T	<NA>	C/T	<NA>	<NA>	C/T	C/T	<NA>	<NA>	<NA>	T/T	<NA>	<NA>	<NA>	<NA>	<NA>	<NA>	<NA>	<NA>	C/T
-1.20288	-7.12049	1.46514e-08		21:56676553	ENSBTAG00000018828	21	56676553	C/C	C/C	C/C	C/C	C/C	C/C	C/T	<NA>	<NA>	C/T	<NA>	C/C	C/T	C/T	T/T	T/T	T/T	C/T	T/T	T/T	C/C	C/T	T/T	<NA>	C/T	<NA>	<NA>	C/T	C/T	<NA>	<NA>	<NA>	T/T	<NA>	<NA>	<NA>	<NA>	<NA>	<NA>	<NA>	<NA>	C/T
-1.1992	-7.0707	1.71427e-08		21:56676553	ENSBTAG00000010101	21	56676553	C/C	C/C	C/C	C/C	C/C	C/C	C/T	<NA>	<NA>	C/T	<NA>	C/C	C/T	C/T	T/T	T/T	T/T	C/T	T/T	T/T	C/C	C/T	T/T	<NA>	C/T	<NA>	<NA>	C/T	C/T	<NA>	<NA>	<NA>	T/T	<NA>	<NA>	<NA>	<NA>	<NA>	<NA>	<NA>	<NA>	C/T
-1.07008	-7.04098	1.88285e-08		17:63027414	ENSBTAG00000020654	17	63027414	<NA>	G/G	<NA>	A/G	<NA>	<NA>	<NA>	G/G	G/G	G/G	G/G	G/G	A/G	<NA>	A/G	A/G	A/G	<NA>	G/G	<NA>	G/G	A/G	G/G	A/G	A/G	A/A	<NA>	A/G	A/A	A/A	A/A	A/G	A/A	A/G	G/G	A/A	<NA>	A/A	A/G	A/G	A/A	G/G
-1.19468	-7.0103	2.07444e-08		21:56676553	ENSBTAG00000020751	21	56676553	C/C	C/C	C/C	C/C	C/C	C/C	C/T	<NA>	<NA>	C/T	<NA>	C/C	C/T	C/T	T/T	T/T	T/T	C/T	T/T	T/T	C/C	C/T	T/T	<NA>	C/T	<NA>	<NA>	C/T	C/T	<NA>	<NA>	<NA>	T/T	<NA>	<NA>	<NA>	<NA>	<NA>	<NA>	<NA>	<NA>	C/T
-1.19361	-6.99614	2.1694e-08		21:56676553	ENSBTAG00000047448	21	56676553	C/C	C/C	C/C	C/C	C/C	C/C	C/T	<NA>	<NA>	C/T	<NA>	C/C	C/T	C/T	T/T	T/T	T/T	C/T	T/T	T/T	C/C	C/T	T/T	<NA>	C/T	<NA>	<NA>	C/T	C/T	<NA>	<NA>	<NA>	T/T	<NA>	<NA>	<NA>	<NA>	<NA>	<NA>	<NA>	<NA>	C/T
-1.06467	-6.96097	2.42459e-08		17:63027414	ENSBTAG00000014374	17	63027414	<NA>	G/G	<NA>	A/G	<NA>	<NA>	<NA>	G/G	G/G	G/G	G/G	G/G	A/G	<NA>	A/G	A/G	A/G	<NA>	G/G	<NA>	G/G	A/G	G/G	A/G	A/G	A/A	<NA>	A/G	A/A	A/A	A/A	A/G	A/A	A/G	G/G	A/A	<NA>	A/A	A/G	A/G	A/A	G/G
-1.19089	-6.96029	2.42976e-08		21:56676553	ENSBTAG00000003639	21	56676553	C/C	C/C	C/C	C/C	C/C	C/C	C/T	<NA>	<NA>	C/T	<NA>	C/C	C/T	C/T	T/T	T/T	T/T	C/T	T/T	T/T	C/C	C/T	T/T	<NA>	C/T	<NA>	<NA>	C/T	C/T	<NA>	<NA>	<NA>	T/T	<NA>	<NA>	<NA>	<NA>	<NA>	<NA>	<NA>	<NA>	C/T
-1.18826	-6.92607	2.70769e-08		21:56676553	ENSBTAG00000019073	21	56676553	C/C	C/C	C/C	C/C	C/C	C/C	C/T	<NA>	<NA>	C/T	<NA>	C/C	C/T	C/T	T/T	T/T	T/T	C/T	T/T	T/T	C/C	C/T	T/T	<NA>	C/T	<NA>	<NA>	C/T	C/T	<NA>	<NA>	<NA>	T/T	<NA>	<NA>	<NA>	<NA>	<NA>	<NA>	<NA>	<NA>	C/T
-1.08694	-6.91872	2.77138e-08		21:56676535	ENSBTAG00000003298	21	56676535	C/C	C/C	C/C	C/C	C/C	C/C	C/T	<NA>	<NA>	C/T	<NA>	C/C	C/T	C/T	T/T	T/T	T/T	C/T	T/T	T/T	C/C	C/T	T/T	C/C	C/T	<NA>	<NA>	C/T	C/T	<NA>	<NA>	T/T	T/T	C/C	<NA>	<NA>	C/T	<NA>	<NA>	<NA>	<NA>	C/T
-1.08694	-6.91872	2.77138e-08		21:56676541	ENSBTAG00000003298	21	56676541	G/G	G/G	G/G	G/G	G/G	G/G	G/T	<NA>	<NA>	G/T	<NA>	G/G	G/T	G/T	T/T	T/T	T/T	G/T	T/T	T/T	G/G	G/T	T/T	G/G	G/T	<NA>	<NA>	G/T	G/T	<NA>	<NA>	T/T	T/T	G/G	<NA>	<NA>	G/T	<NA>	<NA>	<NA>	<NA>	G/T
-1.09408	-6.88637	3.07039e-08		3:54210215	ENSBTAG00000037634	3	54210215	A/A	A/C	A/C	C/C	A/C	C/C	A/C	C/C	<NA>	C/C	C/C	A/A	A/A	C/C	A/C	A/A	A/A	A/C	A/C	A/C	A/C	A/C	A/A	A/C	C/C	C/C	<NA>	C/C	C/C	<NA>	A/C	A/C	A/C	A/C	A/C	<NA>	A/C	A/A	C/C	<NA>	<NA>	A/C
-1.09408	-6.88637	3.07039e-08		3:54210216	ENSBTAG00000037634	3	54210216	A/A	A/C	A/C	C/C	A/C	C/C	A/C	C/C	<NA>	C/C	C/C	A/A	A/A	C/C	A/C	A/A	A/A	A/C	A/C	A/C	A/C	A/C	A/A	A/C	C/C	C/C	<NA>	C/C	C/C	<NA>	A/C	A/C	A/C	A/C	A/C	<NA>	A/C	A/A	C/C	<NA>	<NA>	A/C
-1.09408	-6.88637	3.07039e-08		3:54210239	ENSBTAG00000037634	3	54210239	A/A	A/G	A/G	G/G	A/G	G/G	A/G	G/G	<NA>	G/G	G/G	A/A	A/A	G/G	A/G	A/A	A/A	A/G	A/G	A/G	A/G	A/G	A/A	A/G	G/G	G/G	<NA>	G/G	G/G	<NA>	A/G	A/G	A/G	A/G	A/G	<NA>	A/G	A/A	G/G	<NA>	<NA>	A/G
-1.09408	-6.88637	3.07039e-08		3:54210241	ENSBTAG00000037634	3	54210241	G/G	G/T	G/T	T/T	G/T	T/T	G/T	T/T	<NA>	T/T	T/T	G/G	G/G	T/T	G/T	G/G	G/G	G/T	G/T	G/T	G/T	G/T	G/G	G/T	T/T	T/T	<NA>	T/T	T/T	<NA>	G/T	G/T	G/T	G/T	G/T	<NA>	G/T	G/G	T/T	<NA>	<NA>	G/T
-1.09408	-6.88637	3.07039e-08		3:54210256	ENSBTAG00000037634	3	54210256	G/G	G/A	G/A	A/A	G/A	A/A	G/A	A/A	<NA>	A/A	A/A	G/G	G/G	A/A	G/A	G/G	G/G	G/A	G/A	G/A	G/A	G/A	G/G	G/A	A/A	A/A	<NA>	A/A	A/A	<NA>	G/A	G/A	G/A	G/A	G/A	<NA>	G/A	G/G	A/A	<NA>	<NA>	G/A
-1.05934	-6.88344	3.09905e-08		17:63027414	ENSBTAG00000004427	17	63027414	<NA>	G/G	<NA>	A/G	<NA>	<NA>	<NA>	G/G	G/G	G/G	G/G	G/G	A/G	<NA>	A/G	A/G	A/G	<NA>	G/G	<NA>	G/G	A/G	G/G	A/G	A/G	A/A	<NA>	A/G	A/A	A/A	A/A	A/G	A/A	A/G	G/G	A/A	<NA>	A/A	A/G	A/G	A/A	G/G
-1.08288	-6.8615	3.32209e-08		21:56676535	ENSBTAG00000048152	21	56676535	C/C	C/C	C/C	C/C	C/C	C/C	C/T	<NA>	<NA>	C/T	<NA>	C/C	C/T	C/T	T/T	T/T	T/T	C/T	T/T	T/T	C/C	C/T	T/T	C/C	C/T	<NA>	<NA>	C/T	C/T	<NA>	<NA>	T/T	T/T	C/C	<NA>	<NA>	C/T	<NA>	<NA>	<NA>	<NA>	C/T
-1.08288	-6.8615	3.32209e-08		21:56676541	ENSBTAG00000048152	21	56676541	G/G	G/G	G/G	G/G	G/G	G/G	G/T	<NA>	<NA>	G/T	<NA>	G/G	G/T	G/T	T/T	T/T	T/T	G/T	T/T	T/T	G/G	G/T	T/T	G/G	G/T	<NA>	<NA>	G/T	G/T	<NA>	<NA>	T/T	T/T	G/G	<NA>	<NA>	G/T	<NA>	<NA>	<NA>	<NA>	G/T
-1.08236	-6.85424	3.39947e-08		21:56676535	ENSBTAG00000047448	21	56676535	C/C	C/C	C/C	C/C	C/C	C/C	C/T	<NA>	<NA>	C/T	<NA>	C/C	C/T	C/T	T/T	T/T	T/T	C/T	T/T	T/T	C/C	C/T	T/T	C/C	C/T	<NA>	<NA>	C/T	C/T	<NA>	<NA>	T/T	T/T	C/C	<NA>	<NA>	C/T	<NA>	<NA>	<NA>	<NA>	C/T
-1.08236	-6.85424	3.39947e-08		21:56676541	ENSBTAG00000047448	21	56676541	G/G	G/G	G/G	G/G	G/G	G/G	G/T	<NA>	<NA>	G/T	<NA>	G/G	G/T	G/T	T/T	T/T	T/T	G/T	T/T	T/T	G/G	G/T	T/T	G/G	G/T	<NA>	<NA>	G/T	G/T	<NA>	<NA>	T/T	T/T	G/G	<NA>	<NA>	G/T	<NA>	<NA>	<NA>	<NA>	G/T
-1.08146	-6.84172	3.53712e-08		21:56676535	ENSBTAG00000017060	21	56676535	C/C	C/C	C/C	C/C	C/C	C/C	C/T	<NA>	<NA>	C/T	<NA>	C/C	C/T	C/T	T/T	T/T	T/T	C/T	T/T	T/T	C/C	C/T	T/T	C/C	C/T	<NA>	<NA>	C/T	C/T	<NA>	<NA>	T/T	T/T	C/C	<NA>	<NA>	C/T	<NA>	<NA>	<NA>	<NA>	C/T
-1.08146	-6.84172	3.53712e-08		21:56676541	ENSBTAG00000017060	21	56676541	G/G	G/G	G/G	G/G	G/G	G/G	G/T	<NA>	<NA>	G/T	<NA>	G/G	G/T	G/T	T/T	T/T	T/T	G/T	T/T	T/T	G/G	G/T	T/T	G/G	G/T	<NA>	<NA>	G/T	G/T	<NA>	<NA>	T/T	T/T	G/G	<NA>	<NA>	G/T	<NA>	<NA>	<NA>	<NA>	G/T
1.10832	6.82566	3.72184e-08		22:7430467	ENSBTAG00000017035	22	7430467	C/C	C/C	C/C	C/C	T/C	T/C	T/C	T/C	C/C	C/C	T/C	C/C	T/C	T/C	T/T	T/T	C/C	T/C	T/T	T/C	T/C	T/T	T/C	T/C	T/T	<NA>	<NA>	T/C	T/C	<NA>	<NA>	T/T	T/T	T/C	T/C	T/C	T/T	<NA>	<NA>	<NA>	<NA>	T/T
-1.17981	-6.81756	3.81873e-08		21:56676553	ENSBTAG00000011043	21	56676553	C/C	C/C	C/C	C/C	C/C	C/C	C/T	<NA>	<NA>	C/T	<NA>	C/C	C/T	C/T	T/T	T/T	T/T	C/T	T/T	T/T	C/C	C/T	T/T	<NA>	C/T	<NA>	<NA>	C/T	C/T	<NA>	<NA>	<NA>	T/T	<NA>	<NA>	<NA>	<NA>	<NA>	<NA>	<NA>	<NA>	C/T
-1.06626	-6.8133	3.87064e-08		3:54210234	ENSBTAG00000037634	3	54210234	A/A	A/G	A/G	G/G	A/G	G/G	A/G	G/G	<NA>	G/G	G/G	A/A	A/A	G/G	A/G	A/A	A/A	A/G	A/G	A/G	A/G	A/G	A/A	A/G	G/G	G/G	<NA>	G/G	G/G	<NA>	A/G	A/G	A/G	G/G	A/G	<NA>	A/G	A/A	G/G	<NA>	<NA>	A/G
-1.17946	-6.81321	3.87186e-08		21:56676553	ENSBTAG00000000713	21	56676553	C/C	C/C	C/C	C/C	C/C	C/C	C/T	<NA>	<NA>	C/T	<NA>	C/C	C/T	C/T	T/T	T/T	T/T	C/T	T/T	T/T	C/C	C/T	T/T	<NA>	C/T	<NA>	<NA>	C/T	C/T	<NA>	<NA>	<NA>	T/T	<NA>	<NA>	<NA>	<NA>	<NA>	<NA>	<NA>	<NA>	C/T
-1.05432	-6.8119	3.88788e-08		17:63027414	ENSBTAG00000008636	17	63027414	<NA>	G/G	<NA>	A/G	<NA>	<NA>	<NA>	G/G	G/G	G/G	G/G	G/G	A/G	<NA>	A/G	A/G	A/G	<NA>	G/G	<NA>	G/G	A/G	G/G	A/G	A/G	A/A	<NA>	A/G	A/A	A/A	A/A	A/G	A/A	A/G	G/G	A/A	<NA>	A/A	A/G	A/G	A/A	G/G
-1.07144	-6.76053	4.57632e-08		21:20255851	ENSBTAG00000045929	21	20255851	T/T	G/T	G/T	G/G	G/G	T/T	G/G	T/T	G/G	G/G	G/G	T/T	G/T	G/T	G/G	G/T	G/T	G/G	G/G	G/T	G/T	G/G	G/G	<NA>	G/T	G/G	<NA>	G/G	G/T	<NA>	G/T	<NA>	G/T	G/T	T/T	G/G	G/G	G/G	<NA>	G/T	<NA>	G/G
-1.07144	-6.76053	4.57632e-08		21:20255866	ENSBTAG00000045929	21	20255866	C/C	A/C	A/C	A/A	A/A	C/C	A/A	C/C	A/A	A/A	A/A	C/C	A/C	A/C	A/A	A/C	A/C	A/A	A/A	A/C	A/C	A/A	A/A	<NA>	A/C	A/A	<NA>	A/A	A/C	<NA>	A/C	<NA>	A/C	A/C	C/C	A/A	A/A	A/A	<NA>	A/C	<NA>	A/A
-1.07144	-6.76053	4.57632e-08		21:20255870	ENSBTAG00000045929	21	20255870	G/G	A/G	A/G	A/A	A/A	G/G	A/A	G/G	A/A	A/A	A/A	G/G	A/G	A/G	A/A	A/G	A/G	A/A	A/A	A/G	A/G	A/A	A/A	<NA>	A/G	A/A	<NA>	A/A	A/G	<NA>	A/G	<NA>	A/G	A/G	G/G	A/A	A/A	A/A	<NA>	A/G	<NA>	A/A
-1.07144	-6.76053	4.57632e-08		21:20255872	ENSBTAG00000045929	21	20255872	T/T	C/T	C/T	C/C	C/C	T/T	C/C	T/T	C/C	C/C	C/C	T/T	C/T	C/T	C/C	C/T	C/T	C/C	C/C	C/T	C/T	C/C	C/C	<NA>	C/T	C/C	<NA>	C/C	C/T	<NA>	C/T	<NA>	C/T	C/T	T/T	C/C	C/C	C/C	<NA>	C/T	<NA>	C/C
1.17502	6.75736	4.62272e-08		21:56676553	ENSBTAG00000005809	21	56676553	C/C	C/C	C/C	C/C	C/C	C/C	C/T	<NA>	<NA>	C/T	<NA>	C/C	C/T	C/T	T/T	T/T	T/T	C/T	T/T	T/T	C/C	C/T	T/T	<NA>	C/T	<NA>	<NA>	C/T	C/T	<NA>	<NA>	<NA>	T/T	<NA>	<NA>	<NA>	<NA>	<NA>	<NA>	<NA>	<NA>	C/T
