## Additional file 9 for "Robust identification of regulatory variants (eQTLs) using a differential expression framework developed for RNA-sequencing"

### Sheet: Supplementary_table_7
Gene ontology analysis of genes whose expression are influenced by SNPs.
Gene ID	category	p value	N sign genes in category	N genes in category	term	FWER	Fold enrichment	Gene symbol	Gene description	Gene biotype	Chromosome	Start position	End position	strand
ENSBTAG00000008395	GO:0050790	0.00079984	8	149	regulation of catalytic activity	0.0159968	4.20256	APBA3	amyloid beta precursor protein binding family A member 3 [Source:VGNC Symbol;Acc:VGNC:26002]	protein_coding	7	20214159	20223118	1
ENSBTAG00000030209	GO:0050790	0.00079984	8	149	regulation of catalytic activity	0.0159968	4.20256	ARHGDIA	Rho GDP dissociation inhibitor alpha [Source:VGNC Symbol;Acc:VGNC:26101]	protein_coding	19	51024277	51028502	1
ENSBTAG00000018912	GO:0050790	0.00079984	8	149	regulation of catalytic activity	0.0159968	4.20256	ARHGEF1	Rho guanine nucleotide exchange factor 1 [Source:VGNC Symbol;Acc:VGNC:52179]	protein_coding	18	51323403	51343621	-1
ENSBTAG00000010230	GO:0050790	0.00079984	8	149	regulation of catalytic activity	0.0159968	4.20256	CAPN1	calpain 1 [Source:VGNC Symbol;Acc:VGNC:26740]	protein_coding	29	43400333	43427397	1
ENSBTAG00000031809	GO:0050790	0.00079984	8	149	regulation of catalytic activity	0.0159968	4.20256	DENND1C	DENN domain containing 1C [Source:VGNC Symbol;Acc:VGNC:27994]	protein_coding	7	17996263	18005955	1
ENSBTAG00000014643	GO:0050790	0.00079984	8	149	regulation of catalytic activity	0.0159968	4.20256	EEF1D	eukaryotic translation elongation factor 1 delta [Source:VGNC Symbol;Acc:VGNC:53861]	protein_coding	14	1113551	1126356	1
ENSBTAG00000004194	GO:0050790	0.00079984	8	149	regulation of catalytic activity	0.0159968	4.20256	RALGDS	ral guanine nucleotide dissociation stimulator [Source:NCBI gene (formerly Entrezgene);Acc:513723]	protein_coding	11	103082834	103132073	-1
ENSBTAG00000018884	GO:0050790	0.00079984	8	149	regulation of catalytic activity	0.0159968	4.20256	RING1	ring finger protein 1 [Source:VGNC Symbol;Acc:VGNC:33977]	protein_coding	23	7395562	7399722	1
